# The Little Transib That Could – and Could Not: Contrasting Invasion Outcomes within a Novel DDE DNA Transposon Lineage

**DOI:** 10.64898/2026.08.26.747230

**Authors:** Artem Ilin, Mattias Mannervik

## Abstract

Transposable-element (TE) abundance can vary substantially among populations, yet population-specific differences in TE content remain incompletely characterized. Here, we compared known TE families across long-read genome assemblies representing geographically and historically distinct *Drosophila melanogaster* populations. Several genomes showed pronounced strain-specific expansions, including an exceptional increase in copies of the element historically annotated as *Hopper* in A6-Wild5B. Investigation of this expansion revealed a previously uncharacterized full-length autonomous element encoding a 648-amino-acid transposase. We named this element *Nozomi* and its non-autonomous derivative *Kodama*, corresponding to the published *Hopper* consensus. Protein-sequence, phylogenetic and structural analyses placed *Nozomi* within the *Transib* superfamily and showed close correspondence between the predicted *Nozomi* transposome and the experimentally determined *Helicoverpa zea Transib* strand-transfer complex. Autonomous *Nozomi* copies were restricted to a small number of *D. melanogaster* genomes, where they were associated with extensive but separate expansions of *Kodama*. All *Kodama* elements carried the same precise 1,380-bp internal deletion, with breakpoint microhomology suggesting an alternative end-joining-related origin. Comparative searches identified a broader group of related *Transib* elements with contrasting invasion histories. Unlike the restricted *Nozomi* distribution, *Hayabusa* showed minimal sequence divergence, limited structural decay and broad distribution across the *Drosophila* suzukii and montium groups, consistent with a recent, highly successful horizontal invasion. Thus, closely related *Transib* elements can follow markedly different trajectories after horizontal acquisition: *Nozomi* remained restricted while driving local amplification of a shorter non-autonomous derivative, whereas *Hayabusa* spread broadly across species.
