## Supplementary Table 1 for "The Little Transib That Could – and Could Not: Contrasting Invasion Outcomes within a Novel DDE DNA Transposon Lineage"

### Sheet: Sheet2
Hit	Name	Prob	E-value	P-value	Score	SS	Cols	Query HMM	Template HMM
6PQN_B	Putative DNA-mediated transposase; RAG-like transposase, DDE family enzyme, Transib, Evolution of RAG, RECOMBINATION; HET: PO4, GOL; 3.01A {Helicoverpa zea}	100	8e-126	1e-130	975.5	28.7	477	180-680	2-485 (497)
6XNX_A	V(D)J recombination-activating protein 1; DNA Transposase, RECOMBINATION; 2.7A {Mus musculus}	100	8.7e-75	1.2e-79	589.8	18.6	514	104-653	128-745 (750)
6B40_E	RAG1L,RAG1L; DNA transposase, DNA cut and paste transposition, DDE family RNase H fold DNA transposase, RECOMBINATION; 4.3A {Branchiostoma belcheri}	100	8.7e-73	1.2e-77	582	27.2	537	105-667	4-648 (658)
6DBJ_A	Recombination activating gene 1 - MBP chimera; Synaptic RAG complex, V(D)J recombination, RSS, Paired complex, RECOMBINATION-DNA complex; 3.0A {Escherichia coli}	100	2.9e-70	3.8e-75	593.3	12.5	398	235-653	696-1152(1159)
5ZE0_A	mouse RAG1; V(D)J recombination, RAG1-2-12RSS-23RSS complex, Hairpin forming complex, DNA BINDING PROTEIN; HET: EDO; 2.75A {Mus musculus}	100	1.9e-65	2.6e-70	519.3	22.1	519	103-657	4-626 (627)
6OET_C	V(D)J recombination-activating protein 1; V(D)J recombination, DNA Transposition, RAG, SCID, RECOMBINATION, RECOMBINATION-DNA complex;{Mus musculus}	100	1.8e-49	2.3e-54	426.6	24.8	519	121-673	391-1023(1040)
