## Supplementary Table 2 for "The Little Transib That Could – and Could Not: Contrasting Invasion Outcomes within a Novel DDE DNA Transposon Lineage"

### Sheet: DDE transposons characteristics
TE Name	Species	Length, nt	TIR sequence	TIR length, nt	TSD sequence	TSD length, nt	AA identity, %	AA similarity, %	Central deletions
Nozomi	D melanogaster	2846	CACTATGGGGCATTTGGCCTGTTTTTTTTACAAAAAT	37	CARTG	5	100	100	Yes
Nozomi_Dmau	D mauritiana	2830	CACTATGGGGCATTTGGCCTGTTTTTTTTACAAAAAT	37			94.6	97.5
Darjeeling	D suzukii	2861	CACTGCACTATGGGGACTTTGACCCGTTTTTTTGGCATAAAT	42			69.2	82.3
Hayabusa	D suzukii, D subpulchrella, D auraria, D triauraria, D rufa, D oshimaii	2947	GCACTATGGGGAAAATGACCACTTTATCTGGCATTTA	37	ANT	3	59.9	72.9	No
Transib6	D bipectinata	3010	GCACTATGGGGTTTTTGACCACTTTATGTGGCATTTAATC	40	AST	3	58.2	73.4	Yes
Oriex	B dorsalis	3127	GTGTTGGGAACTATCGAGTGATTTCAACTATCGATTGTTAATGACTG	47	TA	2	43.6	62.7	No

### Sheet: Dsuz
Transposon name	Species	Length, nt	TIR sequence	TIR length, nt	TSD sequence	TSD length, nt	AA identity, %	AA similarity, %	Central deletions	DNA similarity, %
Hopper	D melanogaster	2846	CACTATGGGGCATTTGGCCTGTTTTTTTTACAAAAAT	37	CARTG	5	100	100	Yes
Hopper_true	D suzukii, D subpulchrella	2961	GCACTATGGGGAAAATGACCACTTTATCTGGCATTTA	37	ANT	3	59.9	72.9	No	100
Hopster	D suzukii	2861	CACTGCACTATGGGGACTTTGACCCGTTTTTTTGGCATAAAT	42			69.2	82.3	Maybe	59.9
Hopperoni	D suzukii						59	74.8
	D suzukii
